# Blood cultures contain populations of genetically diverse *Candida albicans* strains that may differ in echinocandin tolerance and virulence

**DOI:** 10.1101/2024.10.16.618724

**Authors:** Giuseppe Fleres, Shaoji Cheng, Hassan Badrane, Christopher L. Dupont, Josh L. Espinoza, Darren Abbey, Eileen Driscoll, Anthony Newbrough, Binghua Hao, Akila Mansour, M. Hong Nguyen, Cornelius J. Clancy

**Affiliations:** University of Pittsburgh, Pittsburgh, PA, USA; J. Craig Venter Institute, La Jolla, CA, USA; University of Minnesota, Minneapolis, MN, USA; University of Pittsburgh Medical Center, Pittsburgh, PA, USA; VA Pittsburgh Healthcare System, Pittsburgh, PA, USA

**Keywords:** *Candida albicans*, Bloodstream infections, Genetic diversity, Echinocandin tolerance, Aneuploidy, Chromosome 7 trisomy

## Abstract

It is unknown whether within-patient *Candida albicans* diversity is common during bloodstream infections (BSIs). We determined whole genome sequences of 10 *C. albicans* strains from blood cultures (BCs) in each of 4 patients. BCs in 3 patients contained mixed populations of strains that differed by large-scale genetic variants, including chromosome (Chr) 5 or 7 aneuploidy (*n*=2) and Chr1 loss of heterozygosity (*n*=1). Chr7 trisomy (Tri7) strains from patient MN were attenuated for hyphal and biofilm formation in vitro compared to euploid strains, due at least in part to *NRG1* over-expression. Nevertheless, representative Tri7 strain M1 underwent filamentation during disseminated candidiasis (DC) in mice. M1 was more fit than euploid strain M2 during DC and mouse gastrointestinal colonization, and in blood ex vivo. M1 and M2 exhibited identical echinocandin minimum inhibitory concentrations, but M2 was more tolerant to micafungin in vitro. Furthermore, M2 was more competitive with M1 in mouse kidneys following micafungin treatment than it was in absence of micafungin. Tri7 strains represented 74% of patient MN’s baseline BC population, but after 1d and 3d of echinocandin treatment, euploid strains were 93% and 98% of the BC population, respectively. Findings suggest that echinocandin tolerant, euploid strains were a subpopulation to more virulent Tri7 strains at baseline and then were selected upon echinocandin exposure. In conclusion, BCs in at least some patients are comprised of diverse *C. albicans* populations not recognized by the clinical lab, rather than single strains. Clinical relevance of *C. albicans* diversity and antifungal tolerance merits further investigation.
