## Supplemental data 4 for "Blood cultures contain populations of genetically diverse *Candida albicans* strains that may differ in echinocandin tolerance and virulence"

### Sheet: onlySNP_newfiltration_distances
snp-dists 0.8.2	A1	A2	A3	A4	A5	B1	B2	B3	B4	B5	G10	G1	G2	G3	G4	G5	G6	G7	G8	G9	M1	M2	M3	M4	M5	N1	N2	N3	N4	N5	Q1	Q2	Q3	Q4	Q5	R1	R2	R3	R4	R5
A1	0	2	6	5	7	5	3	6	6	5	241	275	246	245	246	243	256	253	255	248	261	260	268	250	259	256	269	251	273	253	247	254	241	252	257	234	229	248	236	243
A2	2	0	8	7	7	3	5	6	6	7	241	275	246	245	246	243	256	253	255	248	261	260	268	250	259	256	269	251	273	253	247	254	241	252	257	234	229	248	236	243
A3	6	8	0	3	3	5	3	2	6	3	237	271	242	241	242	239	252	251	251	244	257	256	264	248	257	254	265	249	269	251	243	250	237	248	253	230	225	244	232	239
A4	5	7	3	0	2	8	2	5	5	4	236	270	241	240	241	238	251	250	250	243	258	257	265	247	256	253	266	248	270	250	242	249	236	247	252	229	224	243	231	238
A5	7	7	3	2	0	6	4	3	5	4	234	268	239	238	239	236	249	248	248	241	256	255	263	245	254	251	264	246	268	248	240	247	234	245	250	227	222	241	229	236
B1	5	3	5	8	6	0	8	5	7	6	240	274	245	244	245	242	255	252	254	247	260	259	267	251	260	257	268	252	272	254	246	253	240	251	256	233	228	247	235	242
B2	3	5	3	2	4	8	0	3	5	4	238	272	243	242	243	240	253	252	252	245	258	257	265	247	256	253	266	248	270	250	244	251	238	249	254	231	226	245	233	240
B3	6	6	2	5	3	5	3	0	4	5	237	271	242	241	242	239	252	251	251	244	255	254	262	246	255	252	263	247	267	249	243	250	237	248	253	230	225	244	232	239
B4	6	6	6	5	5	7	5	4	0	7	239	273	244	243	244	241	254	251	253	246	257	256	264	248	257	254	265	249	269	251	245	252	239	250	255	232	227	246	234	241
B5	5	7	3	4	4	6	4	5	7	0	238	272	243	242	243	240	253	250	252	245	260	259	267	249	258	255	268	250	272	252	244	251	238	249	254	231	226	245	233	240
G10	241	241	237	236	234	240	238	237	239	238	0	32	4	2	7	5	16	13	16	5	283	281	291	274	281	279	291	275	289	272	33	40	26	38	42	20	15	34	23	29
G1	275	275	271	270	268	274	272	271	273	272	32	0	32	30	37	31	18	37	20	31	315	313	323	306	313	311	323	307	321	304	37	41	53	36	42	53	49	34	53	35
G2	246	246	242	241	239	245	243	242	244	243	4	32	0	2	9	5	18	9	20	7	290	288	298	280	288	286	298	281	296	279	40	43	29	41	45	26	21	37	25	35
G3	245	245	241	240	238	244	242	241	243	242	2	30	2	0	9	3	16	11	18	7	288	286	296	278	286	284	296	279	294	277	38	41	27	39	43	24	19	35	23	33
G4	246	246	242	241	239	245	243	242	244	243	7	37	9	9	0	12	21	10	23	8	288	286	296	279	286	284	296	280	294	277	39	46	32	44	48	25	20	40	28	34
G5	243	243	239	238	236	242	240	239	241	240	5	31	5	3	12	0	17	14	15	10	287	285	294	276	285	282	295	277	293	275	35	38	26	36	40	23	18	32	22	30
G6	256	256	252	251	249	255	253	252	254	253	16	18	18	16	21	17	0	27	4	21	298	296	305	287	296	293	306	288	304	286	22	27	41	25	29	36	31	21	37	17
G7	253	253	251	250	248	252	252	251	251	250	13	37	9	11	10	14	27	0	29	12	298	296	306	289	296	294	306	290	304	287	47	51	37	49	53	35	30	45	34	44
G8	255	255	251	250	248	254	252	251	253	252	16	20	20	18	23	15	4	29	0	21	295	293	303	286	293	291	303	287	301	284	19	26	40	24	28	34	29	20	37	15
G9	248	248	244	243	241	247	245	244	246	245	5	31	7	7	8	10	21	12	21	0	291	289	299	281	289	287	299	282	297	280	40	47	33	45	50	26	22	42	30	36
M1	261	261	257	258	256	260	258	255	257	260	283	315	290	288	288	287	298	298	295	291	0	9	12	12	8	8	13	11	16	9	286	291	282	290	295	273	270	286	277	282
M2	260	260	256	257	255	259	257	254	256	259	281	313	288	286	286	285	296	296	293	289	9	0	16	11	12	12	17	12	21	11	284	289	280	288	293	271	268	284	275	280
M3	268	268	264	265	263	267	265	262	264	267	291	323	298	296	296	294	305	306	303	299	12	16	0	19	11	14	22	19	25	17	293	298	289	297	302	280	277	293	284	289
M4	250	250	248	247	245	251	247	246	248	249	274	306	280	278	279	276	287	289	286	281	12	11	19	0	12	7	20	3	24	6	275	281	271	279	284	263	259	275	266	271
M5	259	259	257	256	254	260	256	255	257	258	281	313	288	286	286	285	296	296	293	289	8	12	11	12	0	11	21	10	24	8	283	290	279	287	292	272	267	283	274	279
N1	256	256	254	253	251	257	253	252	254	255	279	311	286	284	284	282	293	294	291	287	8	12	14	7	11	0	17	7	17	9	281	287	277	285	290	269	265	281	272	277
N2	269	269	265	266	264	268	266	263	265	268	291	323	298	296	296	295	306	306	303	299	13	17	22	20	21	17	0	20	15	20	294	299	290	298	303	281	278	294	285	290
N3	251	251	249	248	246	252	248	247	249	250	275	307	281	279	280	277	288	290	287	282	11	12	19	3	10	7	20	0	26	4	277	284	273	282	287	266	261	278	268	273
N4	273	273	269	270	268	272	270	267	269	272	289	321	296	294	294	293	304	304	301	297	16	21	25	24	24	17	15	26	0	22	297	302	293	301	306	284	281	297	286	293
N5	253	253	251	250	248	254	250	249	251	252	272	304	279	277	277	275	286	287	284	280	9	11	17	6	8	9	20	4	22	0	278	285	274	282	287	267	262	278	269	274
Q1	247	247	243	242	240	246	244	243	245	244	33	37	40	38	39	35	22	47	19	40	286	284	293	275	283	281	294	277	297	278	0	10	29	9	11	20	17	9	21	6
Q2	254	254	250	249	247	253	251	250	252	251	40	41	43	41	46	38	27	51	26	47	291	289	298	281	290	287	299	284	302	285	10	0	27	11	7	20	25	13	18	15
Q3	241	241	237	236	234	240	238	237	239	238	26	53	29	27	32	26	41	37	40	33	282	280	289	271	279	277	290	273	293	274	29	27	0	25	24	15	10	24	15	28
Q4	252	252	248	247	245	251	249	248	250	249	38	36	41	39	44	36	25	49	24	45	290	288	297	279	287	285	298	282	301	282	9	11	25	0	5	27	22	4	23	10
Q5	257	257	253	252	250	256	254	253	255	254	42	42	45	43	48	40	29	53	28	50	295	293	302	284	292	290	303	287	306	287	11	7	24	5	0	25	26	8	23	14
R1	234	234	230	229	227	233	231	230	232	231	20	53	26	24	25	23	36	35	34	26	273	271	280	263	272	269	281	266	284	267	20	20	15	27	25	0	8	28	9	22
R2	229	229	225	224	222	228	226	225	227	226	15	49	21	19	20	18	31	30	29	22	270	268	277	259	267	265	278	261	281	262	17	25	10	22	26	8	0	19	9	16
R3	248	248	244	243	241	247	245	244	246	245	34	34	37	35	40	32	21	45	20	42	286	284	293	275	283	281	294	278	297	278	9	13	24	4	8	28	19	0	25	6
R4	236	236	232	231	229	235	233	232	234	233	23	53	25	23	28	22	37	34	37	30	277	275	284	266	274	272	285	268	286	269	21	18	15	23	23	9	9	25	0	26
R5	243	243	239	238	236	242	240	239	241	240	29	35	35	33	34	30	17	44	15	36	282	280	289	271	279	277	290	273	293	274	6	15	28	10	14	22	16	6	26	0
