## Supplemental data 3 for "Blood cultures contain populations of genetically diverse *Candida albicans* strains that may differ in echinocandin tolerance and virulence"

### Sheet: patient AB
CHROMOSOME	POS	REF	ALT	EFFECT	VARIANT TYPE	GENE NAME	DEDSCRIPTION	NUCLEOTIDE	AMINOACID	A1	A2	A3	A4	A5	B1	B2	B3	B4	B5
Ca22chr6A_C_albicans_SC5314	632616	A	C	LOW	synonymous_variant	PEP3	Peptidase; activity useful for strain identification by multilocus enzyme electrophoresis (MLEE); clade-associated gene expression	c.2169A>C	p.Leu723Leu	Het	0	0	0	0	0	0	0	0	0
Ca22chr6A_C_albicans_SC5314	632567	C	T	MODERATE	missense_variant	PEP3	Peptidase; activity useful for strain identification by multilocus enzyme electrophoresis (MLEE); clade-associated gene expression	c.2120C>T	p.Pro707Leu	Het	0	Het	0	0	0	0	0	0	0
Ca22chr6A_C_albicans_SC5314	632559	G	A	LOW	synonymous_variant	PEP3	Peptidase; activity useful for strain identification by multilocus enzyme electrophoresis (MLEE); clade-associated gene expression	c.2112G>A	p.Pro704Pro	Het	Het	0	0	0	Het	0	Het	0	0
Ca22chr6A_C_albicans_SC5314	632556	A	G	LOW	synonymous_variant	PEP3	Peptidase; activity useful for strain identification by multilocus enzyme electrophoresis (MLEE); clade-associated gene expression	c.2109A>G	p.Leu703Leu	Het	Het	0	0	0	Het	0	Het	0	Het
Ca22chr6A_C_albicans_SC5314	632486	A	G	MODERATE	missense_variant	PEP3	Peptidase; activity useful for strain identification by multilocus enzyme electrophoresis (MLEE); clade-associated gene expression	c.2039A>G	p.Lys680Arg	Het	Het	0	0	0	0	0	Het	0	0
Ca22chr7A_C_albicans_SC5314	558808	C	A	LOW	synonymous_variant		Pol protein of retrotransposon Tca2; separated by a stop codon from Gag protein orf19.2371; likely translated as single polyprotein with Gag, reverse transcriptase, protease, and integrase; rat catheter biofilm repressed	c.126G>T	p.Gly42Gly	Hom	0	Hom	Hom	0	0	Hom	0	0	Hom
Ca22chr7A_C_albicans_SC5314	558656	T	G	MODERATE	missense_variant		Pol protein of retrotransposon Tca2; separated by a stop codon from Gag protein orf19.2371; likely translated as single polyprotein with Gag, reverse transcriptase, protease, and integrase; rat catheter biofilm repressed	c.278A>C	p.Asn93Thr	Hom	Hom	Hom	0	0	Hom	Hom	Hom	0	Hom

### Sheet: patient G
CHROMOSOME	POS	REF	ALT	VARIANT TYPE	EFFECT	GENE NAME	DESCRIPTION	NUCLEOTIDE	AMINOACID	G1	G2	G3	G4	G5	G6	G7	G8	G9	G10
Ca22chr1B_C_albicans_SC5314	4244	G	T	missense_variant	MODERATE		Dubious open reading frame	c.186G>T	p.Leu62Phe	0	0	0	0	0	0	0	Het	0	0
Ca22chr1B_C_albicans_SC5314	4200	CCG	C	frameshift_variant	HIGH		Dubious open reading frame	c.143_144delCG	p.Pro48fs	Het	0	0	0	0	0	Het	Het	0	Het
Ca22chr1B_C_albicans_SC5314	4230	C	CGGTA	frameshift_variant&stop_gained	HIGH		Dubious open reading frame	c.172_173insGGTA	p.His58fs	Het	0	Het	Het	0	0	Het	Het	0	Het
Ca22chr1B_C_albicans_SC5314	4229	C	T	synonymous_variant	LOW		Dubious open reading frame	c.171C>T	p.Leu57Leu	Het	Het	Het	0	Het	Het	Het	Het	Het	Het
Ca22chr1B_C_albicans_SC5314	4219	C	G,CG	frameshift_variant	HIGH		Dubious open reading frame	c.161_162insG	p.Pro55fs	Het	Het	Het	Het	Het	Het	Het	0	Het	Het
Ca22chr1B_C_albicans_SC5314	4367	T	A	synonymous_variant	LOW		Dubious open reading frame	c.309T>A	p.Arg103Arg	Hom	Hom	Hom	Het	Hom	Hom	Hom	Hom	Hom	Het
Ca22chr1B_C_albicans_SC5314	4213	T	A	missense_variant	MODERATE		Dubious open reading frame	c.155T>A	p.Leu52Gln	Het	Het	Het	Het	0	Het	Het	Het	0	Het
Ca22chr1B_C_albicans_SC5314	4210	T	C	missense_variant	MODERATE		Dubious open reading frame	c.152T>C	p.Val51Ala	Het	Het	Het	Het	0	Het	Het	Het	0	Het
Ca22chr1B_C_albicans_SC5314	4235	T	C	synonymous_variant	LOW		Dubious open reading frame	c.177T>C	p.Cys59Cys	Het	Het	Het	Het	0	Het	Het	Het	0	Het
Ca22chr1B_C_albicans_SC5314	4203	A	AGTTG	frameshift_variant	HIGH		Dubious open reading frame	c.145_146insGTTG	p.Ile49fs	Het	0	0	0	0	0	Het	Het	0	Het
Ca22chr1B_C_albicans_SC5314	4197	GAA	G	frameshift_variant	HIGH		Dubious open reading frame	c.140_141delAA	p.Glu47fs	Het	0	0	0	0	0	Het	Het	0	Het
Ca22chr1B_C_albicans_SC5314	4189	T	C	missense_variant	MODERATE		Dubious open reading frame	c.131T>C	p.Leu44Pro	Het	0	0	0	0	Het	0	Het	Het	0
Ca22chr1B_C_albicans_SC5314	4187	T	A	missense_variant	MODERATE		Dubious open reading frame	c.129T>A	p.Ser43Arg	Het	0	0	0	0	Het	0	Het	Het	0
Ca22chr1B_C_albicans_SC5314	4186	G	T	missense_variant	MODERATE		Dubious open reading frame	c.128G>T	p.Ser43Ile	Het	Het	0	Het	0	0	Het	Het	0	Het
Ca22chr1B_C_albicans_SC5314	4174	C	T	missense_variant	MODERATE		Dubious open reading frame	c.116C>T	p.Pro39Leu	Het	0	0	0	0	Het	0	0	Het	0
Ca22chr1B_C_albicans_SC5314	4169	AC	A	frameshift_variant	HIGH		Dubious open reading frame	c.116delC	p.Pro39fs	Het	Het	Het	Het	0	0	Het	Het	0	0
Ca22chr1B_C_albicans_SC5314	4168	T	C	missense_variant	MODERATE		Dubious open reading frame	c.110T>C	p.Val37Ala	Het	Het	Het	Het	0	0	Het	Het	0	Het
Ca22chr1B_C_albicans_SC5314	4207	G	C	missense_variant	MODERATE		Dubious open reading frame	c.149G>C	p.Ser50Thr	Het	Het	Het	Het	0	Het	Het	Het	0	Het
Ca22chr1B_C_albicans_SC5314	4371	A	T	missense_variant	MODERATE		Dubious open reading frame	c.313A>T	p.Thr105Ser	Hom	Hom	Hom	Het	Hom	Hom	Hom	Hom	Hom	Het
Ca22chr1B_C_albicans_SC5314	4116	AAC	A	frameshift_variant	HIGH		Dubious open reading frame	c.64_65delCA	p.His22fs	Het	0	0	0	0	0	0	0	0	0
Ca22chr1B_C_albicans_SC5314	4215	T	C	synonymous_variant	LOW		Dubious open reading frame	c.157T>C	p.Leu53Leu	Het	Het	Het	Het	0	Het	Het	Het	0	Het
Ca22chr1B_C_albicans_SC5314	4150	A	T	missense_variant	MODERATE		Dubious open reading frame	c.92A>T	p.Tyr31Phe	Het	0	0	Het	0	0	Het	Het	0	Het
Ca22chr1B_C_albicans_SC5314	4519	C	T	missense_variant	MODERATE		Protein of unknown function; transcript detected on high-resolution tiling arrays	c.202G>A	p.Asp68Asn	0	0	0	0	0	0	Hom	0	0	0
Ca22chr1B_C_albicans_SC5314	4431	A	G	missense_variant	MODERATE		Protein of unknown function; transcript detected on high-resolution tiling arrays	c.290T>C	p.Leu97Pro	Hom	Hom	Hom	Hom	Het	Het	Hom	Hom	Hom	Hom
Ca22chr1B_C_albicans_SC5314	3181323	TCA	T	frameshift_variant	HIGH		Protein of unknown function; transcript detected on high-resolution tiling arrays	c.170_171delCA	p.Ser57fs	0	0	0	0	0	0	Hom	0	Hom	0
Ca22chr1B_C_albicans_SC5314	3181326	T	TGA	frameshift_variant&stop_gained	HIGH		Protein of unknown function; transcript detected on high-resolution tiling arrays	c.172_173insGA	p.Leu58fs	0	0	0	0	0	0	Hom	0	Hom	0
Ca22chr1B_C_albicans_SC5314	3183407	C	T	missense_variant	MODERATE		Predicted ORF in retrotransposon Zorro2 with similarity to retroviral reverse transcriptase proteins	c.758G>A	p.Arg253His	Hom	0	0	0	0	0	0	0	0	0
Ca22chr1B_C_albicans_SC5314	3183401	T	C	missense_variant	MODERATE		Predicted ORF in retrotransposon Zorro2 with similarity to retroviral reverse transcriptase proteins	c.764A>G	p.Glu255Gly	Hom	0	0	0	0	0	0	0	0	0
Ca22chr1B_C_albicans_SC5314	3183370	T	C	missense_variant	MODERATE		Predicted ORF in retrotransposon Zorro2 with similarity to retroviral reverse transcriptase proteins	c.795A>G	p.Ile265Met	Hom	0	0	0	0	0	0	0	0	0
Ca22chr1B_C_albicans_SC5314	3183355	A	G	synonymous_variant	LOW		Predicted ORF in retrotransposon Zorro2 with similarity to retroviral reverse transcriptase proteins	c.810T>C	p.Leu270Leu	Hom	0	0	0	0	0	0	0	0	0
Ca22chr1B_C_albicans_SC5314	3187954	C	T	missense_variant	MODERATE		Similar to a region of the Tca2 (pCal) retrotransposon, which is present in strain hOG1042 as 50 to 100 copies of a linear dsDNA; rat catheter biofilm repressed	c.442G>A	p.Gly148Ser	Hom	Hom	Hom	0	Hom	0	Hom	Hom	Hom	Hom
Ca22chr5B_C_albicans_SC5314	143548	C	T	missense_variant	MODERATE	EXO1	Putative exodeoxyribonuclease; cell-cycle regulated periodic mRNA expression	c.866G>A	p.Ser289Asn	Hom	0	0	0	0	0	0	0	0	0
Ca22chr5B_C_albicans_SC5314	143517	A	T	synonymous_variant	LOW	EXO1	Putative exodeoxyribonuclease; cell-cycle regulated periodic mRNA expression	c.897T>A	p.Pro299Pro	Hom	0	0	0	0	0	0	0	0	0
Ca22chr5B_C_albicans_SC5314	143505	G	T	synonymous_variant	LOW	EXO1	Putative exodeoxyribonuclease; cell-cycle regulated periodic mRNA expression	c.909C>A	p.Thr303Thr	Hom	0	0	0	0	0	0	0	0	0
Ca22chr5A_C_albicans_SC5314	467733	A	G	synonymous_variant	LOW		Ortholog of Candida albicans WO-1 : CAWG_04594	c.273A>G	p.Leu91Leu	Het	0	0	0	0	0	0	0	0	0
Ca22chr5A_C_albicans_SC5314	467720	C	T	missense_variant	MODERATE		Ortholog of Candida albicans WO-1 : CAWG_04594	c.260C>T	p.Thr87Ile	Het	0	0	0	0	0	0	0	0	0
Ca22chr6A_C_albicans_SC5314	632518	A	G	missense_variant	MODERATE	PEP3	Peptidase; activity useful for strain identification by multilocus enzyme electrophoresis (MLEE); clade-associated gene expression	c.2071A>G	p.Ile691Val	0	Het	0	0	0	0	0	0	0	0
Ca22chr6A_C_albicans_SC5314	632521	G	A	missense_variant	MODERATE	PEP3	Peptidase; activity useful for strain identification by multilocus enzyme electrophoresis (MLEE); clade-associated gene expression	c.2074G>A	p.Val692Ile	0	Het	0	0	0	0	Het	0	0	0
Ca22chr6A_C_albicans_SC5314	632481	C	T	synonymous_variant	LOW	PEP3	Peptidase; activity useful for strain identification by multilocus enzyme electrophoresis (MLEE); clade-associated gene expression	c.2034C>T	p.Ile678Ile	Het	Het	0	0	0	0	0	0	0	0
Ca22chr7A_C_albicans_SC5314	555346	A	G	synonymous_variant	LOW		Pol protein of retrotransposon Tca2; separated by a stop codon from Gag protein orf19.2371; likely translated as single polyprotein with Gag, reverse transcriptase, protease, and integrase; rat catheter biofilm repressed	c.3588T>C	p.Asn1196Asn	0	0	0	0	0	0	Hom	0	0	0
Ca22chr7B_C_albicans_SC5314	554914	A	T	synonymous_variant	LOW		Pol protein of retrotransposon Tca2; separated by a stop codon from Gag protein orf19.2371; likely translated as single polyprotein with Gag, reverse transcriptase, protease, and integrase; rat catheter biofilm repressed	c.4017T>A	p.Ala1339Ala	0	0	0	Hom	0	0	0	0	0	0
Ca22chr7B_C_albicans_SC5314	554908	T	C	synonymous_variant	LOW		Pol protein of retrotransposon Tca2; separated by a stop codon from Gag protein orf19.2371; likely translated as single polyprotein with Gag, reverse transcriptase, protease, and integrase; rat catheter biofilm repressed	c.4023A>G	p.Thr1341Thr	0	Hom	0	Hom	0	0	Hom	0	Hom	0
Ca22chr7B_C_albicans_SC5314	555991	G	A	synonymous_variant	LOW		Pol protein of retrotransposon Tca2; separated by a stop codon from Gag protein orf19.2371; likely translated as single polyprotein with Gag, reverse transcriptase, protease, and integrase; rat catheter biofilm repressed	c.2940C>T	p.Ile980Ile	Hom	Hom	Hom	Hom	0	Hom	Hom	0	Hom	Hom
Ca22chr7B_C_albicans_SC5314	555995	C	T	missense_variant	MODERATE		Pol protein of retrotransposon Tca2; separated by a stop codon from Gag protein orf19.2371; likely translated as single polyprotein with Gag, reverse transcriptase, protease, and integrase; rat catheter biofilm repressed	c.2936G>A	p.Arg979Lys	Hom	Hom	Hom	Hom	0	Hom	Hom	0	Hom	Hom
Ca22chr7B_C_albicans_SC5314	559315	A	G	missense_variant	MODERATE		Putative Gag protein of retrotransposon Tca2; separated by a stop codon from Pol protein orf19.2372; likely translated as single polyprotein that includes Gag, reverse transcriptase, protease, and integrase; rat catheter biofilm repressed	c.599T>C	p.Ile200Thr	0	Hom	0	0	0	0	Hom	0	0	0
Ca22chr7B_C_albicans_SC5314	558975	T	TTTTTTCTTTTTC	disruptive_inframe_insertion	MODERATE		Putative Gag protein of retrotransposon Tca2; separated by a stop codon from Pol protein orf19.2372; likely translated as single polyprotein that includes Gag, reverse transcriptase, protease, and integrase; rat catheter biofilm repressed	c.927_938dupGAAAAAGAAAAA	p.Lys310_Lys313dup	Hom	Hom	0	0	Hom	0	0	Hom	0	0
Ca22chrM_C_albicans_SC5314	24818	A	C	synonymous_variant	LOW		Putative endonuclease encoded by the first exon and part of the first intron of the mitochondrial COB gene; C-terminus contains a GIY-YIG domain found in intron-encoded endonucleases; conserved in fungal mitochondria	c.822A>C	p.Ile274Ile	Hom	0	0	0	0	Hom	0	Hom	0	0
Ca22chrM_C_albicans_SC5314	24802	G	A	missense_variant	MODERATE		Putative endonuclease encoded by the first exon and part of the first intron of the mitochondrial COB gene; C-terminus contains a GIY-YIG domain found in intron-encoded endonucleases; conserved in fungal mitochondria	c.806G>A	p.Ser269Asn	Hom	0	0	0	0	Hom	0	Hom	0	0
Ca22chrM_C_albicans_SC5314	24760	G	A	missense_variant	MODERATE		Putative endonuclease encoded by the first exon and part of the first intron of the mitochondrial COB gene; C-terminus contains a GIY-YIG domain found in intron-encoded endonucleases; conserved in fungal mitochondria	c.764G>A	p.Ser255Asn	Hom	0	0	0	0	Hom	0	Hom	0	0
Ca22chrM_C_albicans_SC5314	24785	A	G	synonymous_variant	LOW		Putative endonuclease encoded by the first exon and part of the first intron of the mitochondrial COB gene; C-terminus contains a GIY-YIG domain found in intron-encoded endonucleases; conserved in fungal mitochondria	c.789A>G	p.Leu263Leu	Hom	0	0	0	0	Hom	0	Hom	0	0
Ca22chrM_C_albicans_SC5314	24766	C	T	missense_variant	MODERATE		Putative endonuclease encoded by the first exon and part of the first intron of the mitochondrial COB gene; C-terminus contains a GIY-YIG domain found in intron-encoded endonucleases; conserved in fungal mitochondria	c.770C>T	p.Pro257Leu	Hom	0	0	0	0	Hom	0	Hom	0	0
Ca22chrM_C_albicans_SC5314	24784	T	A	stop_gained	HIGH		Putative endonuclease encoded by the first exon and part of the first intron of the mitochondrial COB gene; C-terminus contains a GIY-YIG domain found in intron-encoded endonucleases; conserved in fungal mitochondria	c.788T>A	p.Leu263*	Hom	0	0	0	0	Hom	0	Hom	0	0
Ca22chrM_C_albicans_SC5314	24735	G	C	missense_variant	MODERATE		Putative endonuclease encoded by the first exon and part of the first intron of the mitochondrial COB gene; C-terminus contains a GIY-YIG domain found in intron-encoded endonucleases; conserved in fungal mitochondria	c.739G>C	p.Asp247His	Hom	0	0	0	0	Hom	0	Hom	0	0
Ca22chrM_C_albicans_SC5314	24783	T	C	synonymous_variant	LOW		Putative endonuclease encoded by the first exon and part of the first intron of the mitochondrial COB gene; C-terminus contains a GIY-YIG domain found in intron-encoded endonucleases; conserved in fungal mitochondria	c.787T>C	p.Leu263Leu	Hom	0	0	0	0	Hom	0	Hom	0	0
Ca22chrM_C_albicans_SC5314	24768	T	A	missense_variant	MODERATE		Putative endonuclease encoded by the first exon and part of the first intron of the mitochondrial COB gene; C-terminus contains a GIY-YIG domain found in intron-encoded endonucleases; conserved in fungal mitochondria	c.772T>A	p.Leu258Ile	Hom	0	0	0	0	Hom	0	Hom	0	0
Ca22chrM_C_albicans_SC5314	24765	C	T	missense_variant	MODERATE		Putative endonuclease encoded by the first exon and part of the first intron of the mitochondrial COB gene; C-terminus contains a GIY-YIG domain found in intron-encoded endonucleases; conserved in fungal mitochondria	c.769C>T	p.Pro257Ser	Hom	0	0	0	0	Hom	0	Hom	0	0
Ca22chrM_C_albicans_SC5314	24754	G	T	missense_variant	MODERATE		Putative endonuclease encoded by the first exon and part of the first intron of the mitochondrial COB gene; C-terminus contains a GIY-YIG domain found in intron-encoded endonucleases; conserved in fungal mitochondria	c.758G>T	p.Arg253Ile	Hom	0	0	0	0	Hom	0	Hom	0	0
Ca22chrM_C_albicans_SC5314	24751	T	C	missense_variant	MODERATE		Putative endonuclease encoded by the first exon and part of the first intron of the mitochondrial COB gene; C-terminus contains a GIY-YIG domain found in intron-encoded endonucleases; conserved in fungal mitochondria	c.755T>C	p.Phe252Ser	Hom	0	0	0	0	Hom	0	Hom	0	0
Ca22chrM_C_albicans_SC5314	24737	C	T	synonymous_variant	LOW		Putative endonuclease encoded by the first exon and part of the first intron of the mitochondrial COB gene; C-terminus contains a GIY-YIG domain found in intron-encoded endonucleases; conserved in fungal mitochondria	c.741C>T	p.Asp247Asp	Hom	0	0	0	Hom	Hom	0	Hom	0	0
Ca22chrM_C_albicans_SC5314	24724	T	C	missense_variant	MODERATE		Putative endonuclease encoded by the first exon and part of the first intron of the mitochondrial COB gene; C-terminus contains a GIY-YIG domain found in intron-encoded endonucleases; conserved in fungal mitochondria	c.728T>C	p.Val243Ala	0	0	0	0	Het	0	0	0	0	0
Ca22chrM_C_albicans_SC5314	24750	T	A	missense_variant	MODERATE		Putative endonuclease encoded by the first exon and part of the first intron of the mitochondrial COB gene; C-terminus contains a GIY-YIG domain found in intron-encoded endonucleases; conserved in fungal mitochondria	c.754T>A	p.Phe252Ile	Hom	0	0	0	0	Hom	0	Hom	0	0

### Sheet: patient MN
CHROMOSOME	POS	REF	ALT	TYPE	EFFECT	GENE NAME	DESCRIPTION	NUCLEOTIDE	AMINOACID	M1	M2	M3	M4	M5	N1	N2	N3	N4	N5
Ca22chr1A_C_albicans_SC5314	4343	C	T	synonymous_variant	LOW		Dubious open reading frame	c.285C>T	p.Ser95Ser	Het	Het	Het	0	Het	Het	Het	0	Het	0
Ca22chr1A_C_albicans_SC5314	4331	C	T	synonymous_variant	LOW		Dubious open reading frame	c.273C>T	p.Ala91Ala	Het	Het	Het	0	Het	Het	Het	0	Het	0
Ca22chr1A_C_albicans_SC5314	4345	G	C	missense_variant	MODERATE		Dubious open reading frame	c.287G>C	p.Gly96Ala	Het	Het	Het	0	Het	Het	Het	0	Het	0
Ca22chr1A_C_albicans_SC5314	4383	G	T	missense_variant	MODERATE		Dubious open reading frame	c.325G>T	p.Gly109Cys	Hom	Het	Hom	0	Hom	Het	Het	0	Het	Het
Ca22chr1A_C_albicans_SC5314	4385	C	A	synonymous_variant	LOW		Dubious open reading frame	c.327C>A	p.Gly109Gly	Hom	Het	Hom	0	Hom	Het	Het	0	Het	Het
Ca22chr1A_C_albicans_SC5314	4315	T	A	missense_variant	MODERATE		Dubious open reading frame	c.257T>A	p.Phe86Tyr	Het	Het	Het	0	Het	Het	Het	0	0	0
Ca22chr1B_C_albicans_SC5314	4394	A	T	missense_variant	MODERATE		Dubious open reading frame	c.336A>T	p.Leu112Phe	0	Het	0	0	0	0	0	0	0	0
Ca22chr1B_C_albicans_SC5314	4111	A	T	missense_variant	MODERATE		Dubious open reading frame	c.53A>T	p.Gln18Leu	0	0	0	0	0	0	Het	0	0	Het
Ca22chr1B_C_albicans_SC5314	4129	C	T	missense_variant	MODERATE		Dubious open reading frame	c.71C>T	p.Thr24Ile	0	0	0	0	0	0	Het	0	0	Het
Ca22chr1B_C_albicans_SC5314	4230	C	CGGTA	frameshift_variant&stop_gained	HIGH		Dubious open reading frame	c.172_173insGGTA	p.His58fs	0	0	Het	0	0	0	Het	0	0	0
Ca22chr1B_C_albicans_SC5314	4108	A	AAC	frameshift_variant	HIGH		Dubious open reading frame	c.50_51insAC	p.Asp17fs	0	0	0	0	0	0	Het	0	0	0
Ca22chr1B_C_albicans_SC5314	4105	CTG	C	frameshift_variant	HIGH		Dubious open reading frame	c.48_49delTG	p.Asp17fs	0	0	0	0	0	0	Het	0	0	Het
Ca22chr1B_C_albicans_SC5314	4103	T	A	missense_variant	MODERATE		Dubious open reading frame	c.45T>A	p.Asn15Lys	0	0	0	0	0	0	Het	0	0	0
Ca22chr1B_C_albicans_SC5314	4235	T	C	synonymous_variant	LOW		Dubious open reading frame	c.177T>C	p.Cys59Cys	0	0	Het	0	0	0	Het	0	0	0
Ca22chr1B_C_albicans_SC5314	4126	T	A	stop_gained	HIGH		Dubious open reading frame	c.68T>A	p.Leu23*	0	0	0	0	0	0	Het	0	0	Het
Ca22chr1B_C_albicans_SC5314	4130	T	C	synonymous_variant	LOW		Dubious open reading frame	c.72T>C	p.Thr24Thr	0	0	0	0	0	0	Het	0	0	Het
Ca22chr1B_C_albicans_SC5314	4150	A	T	missense_variant	MODERATE		Dubious open reading frame	c.92A>T	p.Tyr31Phe	Hom	Hom	Hom	Het	Hom	Hom	Hom	Het	Hom	Hom
Ca22chr1B_C_albicans_SC5314	4168	T	C	missense_variant	MODERATE		Dubious open reading frame	c.110T>C	p.Val37Ala	0	Het	0	0	0	0	Het	0	0	Het
Ca22chr1B_C_albicans_SC5314	4187	T	A	missense_variant	MODERATE		Dubious open reading frame	c.129T>A	p.Ser43Arg	0	Het	0	0	0	0	Het	0	0	Het
Ca22chr1B_C_albicans_SC5314	4189	T	C	missense_variant	MODERATE		Dubious open reading frame	c.131T>C	p.Leu44Pro	0	Het	0	0	0	0	Het	0	0	Het
Ca22chr1B_C_albicans_SC5314	4331	C	T	synonymous_variant	LOW		Dubious open reading frame	c.273C>T	p.Ala91Ala	Het	0	0	0	Hom	0	Het	0	Hom	0
Ca22chr1B_C_albicans_SC5314	4229	C	CCGGT	frameshift_variant	HIGH		Dubious open reading frame	c.172_173insGGTC	p.His58fs	0	Het	0	Het	0	0	Het	0	Het	Het
Ca22chr1B_C_albicans_SC5314	4097	CGT	C	frameshift_variant	HIGH		Dubious open reading frame	c.40_41delGT	p.Val14fs	0	0	0	0	0	0	Het	0	0	0
Ca22chr1B_C_albicans_SC5314	4123	A	C	missense_variant	MODERATE		Dubious open reading frame	c.65A>C	p.His22Pro	0	0	0	Het	0	0	Het	0	0	Het
Ca22chr1B_C_albicans_SC5314	4324	C	T	missense_variant	MODERATE		Dubious open reading frame	c.266C>T	p.Pro89Leu	Het	Het	0	0	0	0	0	0	0	0
Ca22chr1B_C_albicans_SC5314	4285	A	G	missense_variant	MODERATE		Dubious open reading frame	c.227A>G	p.Tyr76Cys	Het	Het	Het	0	Het	0	Het	0	Het	0
Ca22chr1B_C_albicans_SC5314	4270	T	TCAACG	frameshift_variant	HIGH		Dubious open reading frame	c.216_217insGCAAC	p.Thr73fs	0	Het	0	0	0	0	Het	0	Het	Het
Ca22chr1B_C_albicans_SC5314	4269	T	A	missense_variant	MODERATE		Dubious open reading frame	c.211T>A	p.Phe71Ile	0	Het	0	0	0	0	Het	0	Het	Het
Ca22chr1B_C_albicans_SC5314	4268	C	G	stop_gained	HIGH		Dubious open reading frame	c.210C>G	p.Tyr70*	0	Het	0	0	0	0	Het	0	Het	Het
Ca22chr1B_C_albicans_SC5314	4257	T	A	missense_variant	MODERATE		Dubious open reading frame	c.199T>A	p.Leu67Ile	0	0	Het	0	Het	Het	Het	Het	Het	0
Ca22chr1B_C_albicans_SC5314	4251	A	C	missense_variant	MODERATE		Dubious open reading frame	c.193A>C	p.Thr65Pro	0	0	Het	0	Het	0	Het	0	0	0
Ca22chr1B_C_albicans_SC5314	4317	C	T	stop_gained	HIGH		Dubious open reading frame	c.259C>T	p.Arg87*	0	Het	0	0	0	0	Het	0	0	0
Ca22chr1B_C_albicans_SC5314	4244	G	T	missense_variant	MODERATE		Dubious open reading frame	c.186G>T	p.Leu62Phe	0	0	Het	0	0	0	0	0	0	0
Ca22chr1B_C_albicans_SC5314	4236	C	T	missense_variant	MODERATE		Dubious open reading frame	c.178C>T	p.Pro60Ser	0	Het	0	Het	0	0	Het	0	Het	Het
Ca22chr1B_C_albicans_SC5314	4241	TTTGAGTAAAAC	T	frameshift_variant	HIGH		Dubious open reading frame	c.185_195delTGAGTAAAACT	p.Leu62fs	0	Het	0	0	0	0	Het	0	0	Het
Ca22chr1A_C_albicans_SC5314	4431	A	G	missense_variant	MODERATE		Protein of unknown function; transcript detected on high-resolution tiling arrays	c.290T>C	p.Leu97Pro	Hom	0	Hom	0	0	Hom	Hom	0	Hom	0
Ca22chr1A_C_albicans_SC5314	4422	T	G	missense_variant	MODERATE		Protein of unknown function; transcript detected on high-resolution tiling arrays	c.299A>C	p.Asp100Ala	Hom	Hom	Hom	0	Hom	Hom	Hom	0	Hom	Hom
Ca22chr1A_C_albicans_SC5314	4439	C	A	missense_variant	MODERATE		Protein of unknown function; transcript detected on high-resolution tiling arrays	c.282G>T	p.Met94Ile	0	0	Hom	0	0	0	0	0	0	0
Ca22chr1B_C_albicans_SC5314	4439	C	A	missense_variant	MODERATE		Protein of unknown function; transcript detected on high-resolution tiling arrays	c.282G>T	p.Met94Ile	0	0	0	0	0	0	0	0	Het	0
Ca22chr1B_C_albicans_SC5314	4431	A	G	missense_variant	MODERATE		Protein of unknown function; transcript detected on high-resolution tiling arrays	c.290T>C	p.Leu97Pro	Het	Hom	0	0	Het	0	Het	0	Het	0
Ca22chr1B_C_albicans_SC5314	2333604	A	G	synonymous_variant	LOW	GCA2	Predicted extracellular glucoamylase; induced by ketoconazole; possibly essential, disruptants not obtained by UAU1 method; promotes biofilm matrix formation; Spider biofilm induced; Bcr1-induced in RPMI a/a biofilms	c.2058T>C	p.His686His	0	Hom	Hom	0	0	0	Hom	0	Hom	0
Ca22chr1B_C_albicans_SC5314	2333520	A	G	synonymous_variant	LOW	GCA2	Predicted extracellular glucoamylase; induced by ketoconazole; possibly essential, disruptants not obtained by UAU1 method; promotes biofilm matrix formation; Spider biofilm induced; Bcr1-induced in RPMI a/a biofilms	c.2142T>C	p.Tyr714Tyr	0	0	Hom	0	0	0	0	0	0	0
Ca22chr1B_C_albicans_SC5314	2332998	T	C	synonymous_variant	LOW	GCA2	Predicted extracellular glucoamylase; induced by ketoconazole; possibly essential, disruptants not obtained by UAU1 method; promotes biofilm matrix formation; Spider biofilm induced; Bcr1-induced in RPMI a/a biofilms	c.2664A>G	p.Glu888Glu	0	0	0	0	0	0	Hom	0	0	0
Ca22chr1B_C_albicans_SC5314	2333958	T	A	synonymous_variant	LOW	GCA2	Predicted extracellular glucoamylase; induced by ketoconazole; possibly essential, disruptants not obtained by UAU1 method; promotes biofilm matrix formation; Spider biofilm induced; Bcr1-induced in RPMI a/a biofilms	c.1704A>T	p.Ser568Ser	0	0	Hom	0	0	Hom	0	0	Hom	0
Ca22chr1B_C_albicans_SC5314	2332996	A	G	missense_variant	MODERATE	GCA2	Predicted extracellular glucoamylase; induced by ketoconazole; possibly essential, disruptants not obtained by UAU1 method; promotes biofilm matrix formation; Spider biofilm induced; Bcr1-induced in RPMI a/a biofilms	c.2666T>C	p.Val889Ala	0	0	0	0	0	0	Hom	0	0	0
Ca22chr1B_C_albicans_SC5314	2332992	AC	A	frameshift_variant	HIGH	GCA2	Predicted extracellular glucoamylase; induced by ketoconazole; possibly essential, disruptants not obtained by UAU1 method; promotes biofilm matrix formation; Spider biofilm induced; Bcr1-induced in RPMI a/a biofilms	c.2669delG	p.Arg890fs	0	0	0	0	0	0	Hom	0	0	0
Ca22chr1B_C_albicans_SC5314	2332986	T	A	synonymous_variant	LOW	GCA2	Predicted extracellular glucoamylase; induced by ketoconazole; possibly essential, disruptants not obtained by UAU1 method; promotes biofilm matrix formation; Spider biofilm induced; Bcr1-induced in RPMI a/a biofilms	c.2676A>T	p.Pro892Pro	0	0	0	0	0	0	Hom	0	0	0
Ca22chr1B_C_albicans_SC5314	2332995	A	AG	frameshift_variant	HIGH	GCA2	Predicted extracellular glucoamylase; induced by ketoconazole; possibly essential, disruptants not obtained by UAU1 method; promotes biofilm matrix formation; Spider biofilm induced; Bcr1-induced in RPMI a/a biofilms	c.2666_2667insC	p.Arg890fs	0	0	0	0	0	0	Hom	0	0	0
Ca22chr1B_C_albicans_SC5314	3180335	A	G	synonymous_variant	LOW		Protein of unknown function; Spider biofilm repressed	c.762A>G	p.Glu254Glu	0	0	Hom	0	Hom	0	0	0	0	0
Ca22chr1B_C_albicans_SC5314	3180332	A	T	synonymous_variant	LOW		Protein of unknown function; Spider biofilm repressed	c.759A>T	p.Ile253Ile	0	0	Hom	0	Hom	0	0	0	0	0
Ca22chr1B_C_albicans_SC5314	3180323	A	G	synonymous_variant	LOW		Protein of unknown function; Spider biofilm repressed	c.750A>G	p.Val250Val	0	0	Hom	0	Hom	0	0	0	0	0
Ca22chr1B_C_albicans_SC5314	3181326	T	TGA	frameshift_variant&stop_gained	HIGH		Protein of unknown function; transcript detected on high-resolution tiling arrays	c.172_173insGA	p.Leu58fs	Het	0	0	0	0	0	0	0	0	0
Ca22chr1B_C_albicans_SC5314	3181323	TCA	T	frameshift_variant	HIGH		Protein of unknown function; transcript detected on high-resolution tiling arrays	c.170_171delCA	p.Ser57fs	Het	0	0	0	0	0	0	0	0	0
Ca22chr1B_C_albicans_SC5314	3181310	A	G	missense_variant	MODERATE		Protein of unknown function; transcript detected on high-resolution tiling arrays	c.156A>G	p.Ile52Met	Het	0	0	0	0	0	0	0	0	0
Ca22chr1B_C_albicans_SC5314	3181349	T	C	synonymous_variant	LOW		Protein of unknown function; transcript detected on high-resolution tiling arrays	c.195T>C	p.Leu65Leu	Het	0	Het	0	Het	0	0	0	0	0
Ca22chr1B_C_albicans_SC5314	3181397	A	C	synonymous_variant	LOW		Protein of unknown function; transcript detected on high-resolution tiling arrays	c.243A>C	p.Arg81Arg	0	Het	0	0	0	0	0	0	0	0
Ca22chr1B_C_albicans_SC5314	3181356	A	G	missense_variant	MODERATE		Protein of unknown function; transcript detected on high-resolution tiling arrays	c.202A>G	p.Asn68Asp	Het	0	Het	0	Het	0	0	0	0	0
Ca22chr1B_C_albicans_SC5314	3181388	T	C	synonymous_variant	LOW		Protein of unknown function; transcript detected on high-resolution tiling arrays	c.234T>C	p.Phe78Phe	Hom	Hom	Hom	0	Hom	Hom	Hom	0	Hom	0
Ca22chr1B_C_albicans_SC5314	3181440	G	A	missense_variant	MODERATE		Protein of unknown function; transcript detected on high-resolution tiling arrays	c.286G>A	p.Ala96Thr	0	Het	Het	0	0	0	0	0	0	0
Ca22chr1B_C_albicans_SC5314	3181418	T	G	synonymous_variant	LOW		Protein of unknown function; transcript detected on high-resolution tiling arrays	c.264T>G	p.Ala88Ala	Het	Het	Het	0	Het	0	0	0	0	0
Ca22chr1A_C_albicans_SC5314	3182587	A	G	stop_lost&splice_region_variant	HIGH		Protein of unknown function; transcript detected on high-resolution tiling arrays	c.331T>C	p.Ter111Glnext*?	0	0	Hom	0	0	0	0	0	0	0
Ca22chr3A_C_albicans_SC5314	5980	C	T	stop_gained	HIGH		Protein with a predicted DEAD-like DNA/RNA helicase domain; shows colony morphology-related gene regulation by Ssn6; overlaps orf19.5472; Spider biofilm repressed	c.2118G>A	p.Trp706*	Het	0	0	0	0	0	0	Het	Het	Het
Ca22chr4B_C_albicans_SC5314	555097	A	G	missense_variant	MODERATE		Has domain(s) with predicted zinc ion binding activity	c.1225A>G	p.Thr409Ala	0	0	0	0	0	0	Hom	0	Hom	0
Ca22chr4B_C_albicans_SC5314	555117	A	C	synonymous_variant	LOW		Has domain(s) with predicted zinc ion binding activity	c.1245A>C	p.Thr415Thr	0	0	0	0	0	0	0	0	Hom	0
Ca22chr6A_C_albicans_SC5314	201123	C	T	synonymous_variant	LOW	HAL22	Putative phosphoadenosine-5'-phosphate or 3'-phosphoadenosine 5'-phosphosulfate phosphatase; possible role in sulfur recycling; Hap43-repressed; F-12/CO2 biofilm induced	c.606C>T	p.Gly202Gly	0	0	0	0	0	0	Hom	0	0	0
Ca22chr6A_C_albicans_SC5314	201102	C	T	synonymous_variant	LOW	HAL22	Putative phosphoadenosine-5'-phosphate or 3'-phosphoadenosine 5'-phosphosulfate phosphatase; possible role in sulfur recycling; Hap43-repressed; F-12/CO2 biofilm induced	c.585C>T	p.Tyr195Tyr	0	0	0	0	0	0	Hom	0	0	0
Ca22chr6A_C_albicans_SC5314	632389	G	A	missense_variant	MODERATE	PEP3	Peptidase; activity useful for strain identification by multilocus enzyme electrophoresis (MLEE); clade-associated gene expression	c.1942G>A	p.Asp648Asn	0	0	Het	0	0	0	0	0	Het	0
Ca22chr6A_C_albicans_SC5314	632481	C	T	synonymous_variant	LOW	PEP3	Peptidase; activity useful for strain identification by multilocus enzyme electrophoresis (MLEE); clade-associated gene expression	c.2034C>T	p.Ile678Ile	0	0	Het	0	0	0	0	0	Het	0
Ca22chr6A_C_albicans_SC5314	632525	A	G	missense_variant	MODERATE	PEP3	Peptidase; activity useful for strain identification by multilocus enzyme electrophoresis (MLEE); clade-associated gene expression	c.2078A>G	p.Asn693Ser	0	0	Het	0	0	0	0	0	Het	0
Ca22chr7B_C_albicans_SC5314	555667	G	A	synonymous_variant	LOW		Pol protein of retrotransposon Tca2; separated by a stop codon from Gag protein orf19.2371; likely translated as single polyprotein with Gag, reverse transcriptase, protease, and integrase; rat catheter biofilm repressed	c.3264C>T	p.Asn1088Asn	0	0	0	0	0	0	0	0	Hom	Hom
Ca22chr7B_C_albicans_SC5314	555715	A	G	synonymous_variant	LOW		Pol protein of retrotransposon Tca2; separated by a stop codon from Gag protein orf19.2371; likely translated as single polyprotein with Gag, reverse transcriptase, protease, and integrase; rat catheter biofilm repressed	c.3216T>C	p.Asp1072Asp	0	0	0	0	0	0	0	0	0	Hom
Ca22chr7B_C_albicans_SC5314	555571	T	C	synonymous_variant	LOW		Pol protein of retrotransposon Tca2; separated by a stop codon from Gag protein orf19.2371; likely translated as single polyprotein with Gag, reverse transcriptase, protease, and integrase; rat catheter biofilm repressed	c.3360A>G	p.Glu1120Glu	0	0	0	0	0	0	0	0	Hom	0
Ca22chr7B_C_albicans_SC5314	555541	G	A	synonymous_variant	LOW		Pol protein of retrotransposon Tca2; separated by a stop codon from Gag protein orf19.2371; likely translated as single polyprotein with Gag, reverse transcriptase, protease, and integrase; rat catheter biofilm repressed	c.3390C>T	p.Val1130Val	0	0	0	0	0	0	0	0	Hom	0
Ca22chr7A_C_albicans_SC5314	660579	C	G	synonymous_variant	LOW	CHS6	Protein with tetratricopeptide repeats (TPRs); ortholog of S. cerevisiae Chs6, which has role in localizing chitin synthase; Cyr1-regulated in hyphae; possibly essential, disruptants not obtained by UAU1 method; flow model biofilm repressed	c.1809G>C	p.Val603Val	0	0	Hom	0	0	0	0	0	0	0
Ca22chrRB_C_albicans_SC5314	869021	C	T	missense_variant	MODERATE	IFF9	Predicted GPI-linked cell-wall protein; similar to Hyr1; induced in low iron; possibly an essential gene, disruptants not obtained by UAU1 method	c.2633C>T	p.Ala878Val	0	0	0	0	0	Hom	0	0	Hom	0
Ca22chrRB_C_albicans_SC5314	869026	G	C	missense_variant	MODERATE	IFF9	Predicted GPI-linked cell-wall protein; similar to Hyr1; induced in low iron; possibly an essential gene, disruptants not obtained by UAU1 method	c.2638G>C	p.Ala880Pro	0	0	0	0	0	Hom	Hom	0	Hom	0

### Sheet: patient QR
CHROMOSOME	POS	REF	ALT	TYPE	EFFECT	GENE NAME	DESCRIPTION	NUCLEOTIDE	PROTEIN	Q1	Q2	Q3	Q4	Q5	R1	R2	R3	R4	R5
Ca22chr1B_C_albicans_SC5314	4219	C	G,CG	frameshift_variant	HIGH		Dubious open reading frame	c.161_162insG	p.Pro55fs	Het	Het	Het	Het	Het	Het	Het	Het	Het	0
Ca22chr1B_C_albicans_SC5314	4350	T	C	missense_variant	MODERATE		Dubious open reading frame	c.292T>C	p.Ser98Pro	Het	0	Het	0	0	Het	Het	0	Het	Het
Ca22chr1B_C_albicans_SC5314	4310	G	*,C	synonymous_variant	LOW		Dubious open reading frame	c.252G>C	p.Leu84Leu	0	Het	Het	Het	Het	Het	Het	0	Het	0
Ca22chr1B_C_albicans_SC5314	4244	G	T	missense_variant	MODERATE		Dubious open reading frame	c.186G>T	p.Leu62Phe	Het	Het	Het	Het	Het	Het	Het	Het	Het	0
Ca22chr1B_C_albicans_SC5314	4241	T	G	missense_variant	MODERATE		Dubious open reading frame	c.183T>G	p.Phe61Leu	Het	Het	0	Het	0	0	Het	0	0	Het
Ca22chr1B_C_albicans_SC5314	4235	T	C	synonymous_variant	LOW		Dubious open reading frame	c.177T>C	p.Cys59Cys	0	0	0	0	0	Het	Het	0	0	0
Ca22chr1B_C_albicans_SC5314	4229	C	CCGGT	frameshift_variant	HIGH		Dubious open reading frame	c.172_173insGGTC	p.His58fs	0	0	0	0	0	Het	0	0	0	0
Ca22chr1B_C_albicans_SC5314	4285	A	G	missense_variant	MODERATE		Dubious open reading frame	c.227A>G	p.Tyr76Cys	Het	0	0	0	0	Het	Het	0	Het	Het
Ca22chr1B_C_albicans_SC5314	4186	G	T	missense_variant	MODERATE		Dubious open reading frame	c.128G>T	p.Ser43Ile	Het	0	Het	Het	0	Het	0	Het	0	0
Ca22chr1B_C_albicans_SC5314	4086	GCTGA	G	frameshift_variant	HIGH		Dubious open reading frame	c.29_32delCTGA	p.Ala10fs	0	Het	0	0	0	0	0	0	0	0
Ca22chr1B_C_albicans_SC5314	4099	T	C	missense_variant	MODERATE		Dubious open reading frame	c.41T>C	p.Val14Ala	0	0	Het	0	0	0	0	0	Het	0
Ca22chr1B_C_albicans_SC5314	4103	T	A	missense_variant	MODERATE		Dubious open reading frame	c.45T>A	p.Asn15Lys	Het	Het	Het	0	Het	0	0	0	Het	0
Ca22chr1B_C_albicans_SC5314	4105	CTG	C	frameshift_variant	HIGH		Dubious open reading frame	c.48_49delTG	p.Asp17fs	Het	Het	Het	0	Het	0	0	Het	Hom	Het
Ca22chr1B_C_albicans_SC5314	4108	A	AAG,AAC	frameshift_variant	HIGH		Dubious open reading frame	c.50_51insAC	p.Asp17fs	Het	Het	Het	0	0	0	0	0	Het	0
Ca22chr1B_C_albicans_SC5314	4110	C	CA	frameshift_variant	HIGH		Dubious open reading frame	c.59dupA	p.Asn20fs	Het	0	Het	0	0	0	0	0	0	0
Ca22chr1B_C_albicans_SC5314	4098	G	T	missense_variant	MODERATE		Dubious open reading frame	c.40G>T	p.Val14Leu	0	0	Het	0	0	0	0	0	0	0
Ca22chr1B_C_albicans_SC5314	4432	G	A	synonymous_variant	LOW		Protein of unknown function; transcript detected on high-resolution tiling arrays	c.289C>T	p.Leu97Leu	Het	Het	Het	Het	Het	0	Het	Het	Het	Het
Ca22chr1B_C_albicans_SC5314	4439	C	A	missense_variant	MODERATE		Protein of unknown function; transcript detected on high-resolution tiling arrays	c.282G>T	p.Met94Ile	Het	Het	Het	Het	Het	Het	Het	Het	0	0
Ca22chr1B_C_albicans_SC5314	4496	G	A	synonymous_variant	LOW		Protein of unknown function; transcript detected on high-resolution tiling arrays	c.225C>T	p.Ser75Ser	0	Het	0	0	0	0	0	0	Het	0
Ca22chr3A_C_albicans_SC5314	1795994	G	A	missense_variant	MODERATE		Protein of unknown function; Plc1-regulated; transcript detected in high-resolution tiling arrays	c.217C>T	p.Arg73Cys	0	Hom	0	0	0	0	0	0	Hom	0
Ca22chr3A_C_albicans_SC5314	1796138	T	A	missense_variant	MODERATE		Protein of unknown function; Plc1-regulated; transcript detected in high-resolution tiling arrays	c.73A>T	p.Asn25Tyr	Hom	Hom	0	Hom	Hom	Hom	0	0	Hom	0
Ca22chr3A_C_albicans_SC5314	1796122	T	A	missense_variant	MODERATE		Protein of unknown function; Plc1-regulated; transcript detected in high-resolution tiling arrays	c.89A>T	p.Gln30Leu	0	Hom	0	0	0	Hom	0	0	0	0
Ca22chr3A_C_albicans_SC5314	1796014	G	GGTGGTGA,GGTGGTGTATTTTACGGATGTCTAACTTCTTGGTGTACGGATGTCTAACTTCTTGGTGTACGGATGTCTAACTTCTTGGTGTACGGATGTCTAACTTCTTGGTGTACGGATGTCTA	frameshift_variant	HIGH		Protein of unknown function; Plc1-regulated; transcript detected in high-resolution tiling arrays	c.196_197insTCACCAC	p.Ser66fs	0	Het	0	0	Hom	0	0	0	Hom	0
Ca22chr3A_C_albicans_SC5314	1795978	CGGAAGTCAA	C	disruptive_inframe_deletion	MODERATE		Protein of unknown function; Plc1-regulated; transcript detected in high-resolution tiling arrays	c.224_232delTTGACTTCC	p.Leu75_Phe77del	0	Hom	0	0	0	0	0	0	Hom	0
Ca22chr3A_C_albicans_SC5314	1796154	G	A	synonymous_variant	LOW		Protein of unknown function; Plc1-regulated; transcript detected in high-resolution tiling arrays	c.57C>T	p.Phe19Phe	Hom	Hom	0	Hom	Hom	Hom	0	0	Hom	0
Ca22chr3A_C_albicans_SC5314	1796075	C	T	missense_variant	MODERATE		Protein of unknown function; Plc1-regulated; transcript detected in high-resolution tiling arrays	c.136G>A	p.Ala46Thr	0	Hom	0	0	Hom	0	0	0	Hom	0
Ca22chr4A_C_albicans_SC5314	672057	T	C	synonymous_variant	LOW		Protein with a predicted FAD-dependent pyridine nucleotide reductase domains; putative oxidoreductase; Plc1-regulated; possibly an essential gene, disruptants not obtained by UAU1 method	c.771T>C	p.Asn257Asn	0	0	Hom	0	0	0	0	0	0	0
Ca22chr6A_C_albicans_SC5314	200694	T	C	synonymous_variant	LOW	HAL22	Putative phosphoadenosine-5'-phosphate or 3'-phosphoadenosine 5'-phosphosulfate phosphatase; possible role in sulfur recycling; Hap43-repressed; F-12/CO2 biofilm induced	c.177T>C	p.Ala59Ala	0	0	Hom	0	0	0	0	0	0	0
Ca22chr6B_C_albicans_SC5314	210222	T	G	missense_variant	MODERATE	CIP1	Possible oxidoreductase; transcript induced by cadmium but not other heavy metals, heat shock, yeast-hypha switch, oxidative stress (via Cap1), or macrophage interaction; stationary phase enriched protein; Spider biofilm induced	c.62A>C	p.Glu21Ala	0	0	Het	0	0	0	0	0	0	0
Ca22chr6B_C_albicans_SC5314	210182	G	A	synonymous_variant	LOW	CIP1	Possible oxidoreductase; transcript induced by cadmium but not other heavy metals, heat shock, yeast-hypha switch, oxidative stress (via Cap1), or macrophage interaction; stationary phase enriched protein; Spider biofilm induced	c.102C>T	p.Phe34Phe	0	0	Het	0	0	0	0	0	0	0
Ca22chr6B_C_albicans_SC5314	210185	G	A	synonymous_variant	LOW	CIP1	Possible oxidoreductase; transcript induced by cadmium but not other heavy metals, heat shock, yeast-hypha switch, oxidative stress (via Cap1), or macrophage interaction; stationary phase enriched protein; Spider biofilm induced	c.99C>T	p.Asn33Asn	0	0	Het	0	0	0	0	0	0	0
Ca22chr6B_C_albicans_SC5314	210203	A	G	synonymous_variant	LOW	CIP1	Possible oxidoreductase; transcript induced by cadmium but not other heavy metals, heat shock, yeast-hypha switch, oxidative stress (via Cap1), or macrophage interaction; stationary phase enriched protein; Spider biofilm induced	c.81T>C	p.Ile27Ile	0	0	Het	0	0	0	0	0	0	0
Ca22chr6B_C_albicans_SC5314	210176	G	A	synonymous_variant	LOW	CIP1	Possible oxidoreductase; transcript induced by cadmium but not other heavy metals, heat shock, yeast-hypha switch, oxidative stress (via Cap1), or macrophage interaction; stationary phase enriched protein; Spider biofilm induced	c.108C>T	p.Ile36Ile	0	0	Het	0	0	0	0	0	0	0
Ca22chr6B_C_albicans_SC5314	210191	C	T	synonymous_variant	LOW	CIP1	Possible oxidoreductase; transcript induced by cadmium but not other heavy metals, heat shock, yeast-hypha switch, oxidative stress (via Cap1), or macrophage interaction; stationary phase enriched protein; Spider biofilm induced	c.93G>A	p.Lys31Lys	0	0	Het	0	0	0	0	0	0	0
Ca22chr6A_C_albicans_SC5314	460165	G	A	missense_variant	MODERATE		Protein of unknown function; oxidative stress-induced via Cap1; induced by alpha pheromone in SpiderM medium	c.100G>A	p.Glu34Lys	0	Het	0	0	0	0	0	0	0	0
Ca22chr6A_C_albicans_SC5314	632521	G	A	missense_variant	MODERATE	PEP3	Peptidase; activity useful for strain identification by multilocus enzyme electrophoresis (MLEE); clade-associated gene expression	c.2074G>A	p.Val692Ile	0	Het	Het	Het	Het	0	0	0	0	0
Ca22chr6A_C_albicans_SC5314	632481	C	T	synonymous_variant	LOW	PEP3	Peptidase; activity useful for strain identification by multilocus enzyme electrophoresis (MLEE); clade-associated gene expression	c.2034C>T	p.Ile678Ile	0	0	Het	0	0	0	0	0	0	0
Ca22chr6A_C_albicans_SC5314	632518	A	G	missense_variant	MODERATE	PEP3	Peptidase; activity useful for strain identification by multilocus enzyme electrophoresis (MLEE); clade-associated gene expression	c.2071A>G	p.Ile691Val	0	0	0	0	Het	0	0	0	0	0
Ca22chrM_C_albicans_SC5314	24818	A	C	synonymous_variant	LOW		Putative endonuclease encoded by the first exon and part of the first intron of the mitochondrial COB gene; C-terminus contains a GIY-YIG domain found in intron-encoded endonucleases; conserved in fungal mitochondria	c.822A>C	p.Ile274Ile	Hom	Hom	0	Hom	Hom	0	0	Hom	0	Hom
Ca22chrM_C_albicans_SC5314	24802	G	A	missense_variant	MODERATE		Putative endonuclease encoded by the first exon and part of the first intron of the mitochondrial COB gene; C-terminus contains a GIY-YIG domain found in intron-encoded endonucleases; conserved in fungal mitochondria	c.806G>A	p.Ser269Asn	Hom	Hom	0	Hom	Hom	0	0	Hom	0	Hom
Ca22chrM_C_albicans_SC5314	24785	A	G	synonymous_variant	LOW		Putative endonuclease encoded by the first exon and part of the first intron of the mitochondrial COB gene; C-terminus contains a GIY-YIG domain found in intron-encoded endonucleases; conserved in fungal mitochondria	c.789A>G	p.Leu263Leu	Hom	Hom	0	Hom	Hom	0	0	Hom	0	Hom
Ca22chrM_C_albicans_SC5314	24784	T	A	stop_gained	HIGH		Putative endonuclease encoded by the first exon and part of the first intron of the mitochondrial COB gene; C-terminus contains a GIY-YIG domain found in intron-encoded endonucleases; conserved in fungal mitochondria	c.788T>A	p.Leu263*	Hom	Hom	0	Hom	Hom	0	0	Hom	0	Hom
Ca22chrM_C_albicans_SC5314	24760	G	A	missense_variant	MODERATE		Putative endonuclease encoded by the first exon and part of the first intron of the mitochondrial COB gene; C-terminus contains a GIY-YIG domain found in intron-encoded endonucleases; conserved in fungal mitochondria	c.764G>A	p.Ser255Asn	Hom	Hom	0	Hom	Hom	0	0	Hom	0	Hom
Ca22chrM_C_albicans_SC5314	24783	T	C	synonymous_variant	LOW		Putative endonuclease encoded by the first exon and part of the first intron of the mitochondrial COB gene; C-terminus contains a GIY-YIG domain found in intron-encoded endonucleases; conserved in fungal mitochondria	c.787T>C	p.Leu263Leu	Hom	Hom	0	Hom	Hom	0	0	Hom	0	Hom
Ca22chrM_C_albicans_SC5314	24768	T	A	missense_variant	MODERATE		Putative endonuclease encoded by the first exon and part of the first intron of the mitochondrial COB gene; C-terminus contains a GIY-YIG domain found in intron-encoded endonucleases; conserved in fungal mitochondria	c.772T>A	p.Leu258Ile	Hom	Hom	0	Hom	Hom	0	0	Hom	0	Hom
Ca22chrM_C_albicans_SC5314	24765	C	T	missense_variant	MODERATE		Putative endonuclease encoded by the first exon and part of the first intron of the mitochondrial COB gene; C-terminus contains a GIY-YIG domain found in intron-encoded endonucleases; conserved in fungal mitochondria	c.769C>T	p.Pro257Ser	Hom	Hom	0	Hom	Hom	0	0	Hom	0	Hom
Ca22chrM_C_albicans_SC5314	24754	G	T	missense_variant	MODERATE		Putative endonuclease encoded by the first exon and part of the first intron of the mitochondrial COB gene; C-terminus contains a GIY-YIG domain found in intron-encoded endonucleases; conserved in fungal mitochondria	c.758G>T	p.Arg253Ile	Hom	Hom	0	Hom	Hom	0	0	Hom	0	Hom
Ca22chrM_C_albicans_SC5314	24751	T	C	missense_variant	MODERATE		Putative endonuclease encoded by the first exon and part of the first intron of the mitochondrial COB gene; C-terminus contains a GIY-YIG domain found in intron-encoded endonucleases; conserved in fungal mitochondria	c.755T>C	p.Phe252Ser	Hom	Hom	0	Hom	Hom	0	0	Hom	0	Hom
Ca22chrM_C_albicans_SC5314	24750	T	A	missense_variant	MODERATE		Putative endonuclease encoded by the first exon and part of the first intron of the mitochondrial COB gene; C-terminus contains a GIY-YIG domain found in intron-encoded endonucleases; conserved in fungal mitochondria	c.754T>A	p.Phe252Ile	Hom	Hom	0	Hom	Hom	0	0	Hom	0	Hom
Ca22chrM_C_albicans_SC5314	24737	C	T	synonymous_variant	LOW		Putative endonuclease encoded by the first exon and part of the first intron of the mitochondrial COB gene; C-terminus contains a GIY-YIG domain found in intron-encoded endonucleases; conserved in fungal mitochondria	c.741C>T	p.Asp247Asp	Hom	Hom	0	Hom	Hom	0	0	Hom	0	Hom
Ca22chrM_C_albicans_SC5314	24735	G	C	missense_variant	MODERATE		Putative endonuclease encoded by the first exon and part of the first intron of the mitochondrial COB gene; C-terminus contains a GIY-YIG domain found in intron-encoded endonucleases; conserved in fungal mitochondria	c.739G>C	p.Asp247His	Hom	Hom	0	Hom	Hom	0	0	Hom	0	Hom
Ca22chrM_C_albicans_SC5314	24766	C	T	missense_variant	MODERATE		Putative endonuclease encoded by the first exon and part of the first intron of the mitochondrial COB gene; C-terminus contains a GIY-YIG domain found in intron-encoded endonucleases; conserved in fungal mitochondria	c.770C>T	p.Pro257Leu	Hom	Hom	0	Hom	Hom	0	0	Hom	0	Hom
