## Supplemental data 5 for "Blood cultures contain populations of genetically diverse *Candida albicans* strains that may differ in echinocandin tolerance and virulence"

### Sheet: AssemblyQC
	Patient AB										Patient G										Patient MN										Patient QR
Assembly	A1	A2	A3	A4	A5	B1	B2	B3	B4	B5	G4	G5	G6	G7	G8	G9	G10	G1	G2	G3	M5	N1	N2	N3	N4	N5	M1	M2	M3	M4	Q1	Q2	Q3	Q4	Q5	R1	R2	R3	R4	R5
# contigs (>= 0 bp)	8479	8635	8540	7695	8358	8959	8640	7881	8828	8235	7718	7293	7457	8234	8797	7483	8674	9597	8672	8538	10339	11273	11078	10163	13063	11294	10269	11125	11372	8116	17393	10421	9575	9579	8892	10988	7808	8975	9680	8055
# contigs (>= 1000 bp)	833	853	831	806	831	851	821	784	864	825	783	728	734	793	792	769	826	752	813	767	834	911	936	850	944	909	828	921	893	683	755	789	782	776	748	801	687	786	761	684
# contigs (>= 5000 bp)	452	456	465	447	465	456	458	436	475	465	414	415	409	419	426	438	429	409	428	423	451	470	490	452	469	477	451	481	461	399	387	393	402	407	383	403	376	394	388	371
# contigs (>= 10000 bp)	321	334	337	332	342	328	333	322	339	338	308	307	294	307	312	321	305	299	300	306	337	347	351	337	340	348	333	350	340	316	284	282	296	296	281	283	282	279	277	277
# contigs (>= 25000 bp)	157	163	154	158	149	154	151	159	161	159	162	177	160	165	162	167	162	157	150	170	160	154	154	163	159	152	162	158	152	164	138	143	143	143	141	137	141	139	140	142
# contigs (>= 50000 bp)	60	68	64	69	60	65	62	68	60	60	68	75	65	66	63	68	56	64	62	65	61	55	55	59	62	58	60	57	55	78	61	62	61	63	59	64	62	65	64	66
Total length (>= 0 bp)	16021674	16068693	16053959	15832031	15976069	16167983	16075863	15944677	16076937	15971321	15924506	15850162	15912509	16130219	16243217	15839112	16136881	16752251	16134795	16188608	16604191	16814645	16697973	16581482	17426677	16813842	16643543	16737586	16841322	16048274	18933896	16654169	16413134	16405375	16288439	16798534	15996561	16225477	16476993	16079490
Total length (>= 1000 bp)	13569479	13565948	13582360	13631377	13556057	13567656	13569395	13651207	13525130	13590399	13706475	13741783	13745700	13721311	13672352	13676680	13638913	13786990	13625054	13708783	13590053	13486726	13463270	13621491	13526000	13490392	13647645	13490141	13510123	13739295	13769100	13668745	13670315	13664392	13740945	13670229	13770092	13671941	13734297	13773052
Total length (>= 5000 bp)	12794501	12733764	12856963	12904308	12794107	12762286	12828167	12970262	12719807	12862664	12953231	13103741	13086523	12970962	12916455	12997655	12823147	13091282	12838149	13001111	12814948	12594361	12582782	12840033	12555071	12627043	12906429	12625139	12642434	13152015	13015293	12861215	12913177	12905191	13015322	12868885	13122398	12898967	12996004	13145141
Total length (>= 10000 bp)	11834639	11849415	11924661	12068758	11901750	11842995	11918500	12153152	11729410	11943687	12187795	12303704	12247891	12149637	12098413	12138351	11920543	12299973	11910965	12161830	11958956	11704085	11571147	11999330	11607338	11695653	12037186	11666808	11759580	12553605	12271465	12067973	12140164	12096252	12271290	11996025	12434040	12063452	12174773	12453989
Total length (>= 25000 bp)	9241819	9178457	9038542	9340122	8867638	9110001	9068689	9626290	8947263	9198635	9784565	10147680	10013829	9768584	9597848	9628683	9547043	9892739	9369100	9929179	9088436	8630994	8492547	9192552	8713689	8539972	9249462	8579941	8666850	10031059	9831784	9800394	9609024	9623243	9948336	9605837	10129092	9767772	9893400	10187442
Total length (>= 50000 bp)	5840042	5810474	5882994	6178345	5673679	5978336	5952719	6395484	5453874	5655544	6472669	6659179	6690585	6260133	6014350	6221634	5827318	6568423	6227837	6239095	5572347	5121642	4988301	5353126	5296372	5208303	5556644	5003039	5225451	7032635	7158456	7013413	6843790	6891459	7110983	7155008	7457267	7257232	7280400	7645155
# contigs	1834	1865	1828	1711	1845	1876	1841	1733	1923	1805	1669	1534	1587	1713	1751	1632	1800	1951	1798	1691	1926	2144	2160	1952	2353	2135	1900	2140	2087	1544	2392	1861	1831	1824	1710	1852	1569	1803	1762	1577
Largest contig	343680	344535	343138	319406	319606	357444	343859	367546	319683	343139	214280	214425	273191	282382	272947	214400	273098	253625	220718	217266	565119	562616	562485	343135	277171	342434	563226	314948	561994	562623	400555	365913	365952	332164	400427	296717	400545	366881	365719	485251
Total length	14257774	14257843	14265409	14249463	14252849	14263812	14268849	14294920	14249666	14261893	14308433	14289568	14324130	14349073	14325104	14261234	14302010	14580387	14293801	14331201	14333299	14331554	14304785	14367881	14485897	14325496	14374344	14320513	14321139	14323660	14829905	14395916	14380333	14373127	14390423	14381820	14366796	14361921	14408917	14374596
GC (%)	33.38	33.38	33.38	33.39	33.38	33.38	33.38	33.4	33.39	33.38	33.39	33.39	33.37	33.39	33.42	33.4	33.39	34.06	33.4	33.39	33.44	33.45	33.42	33.42	33.72	33.44	33.45	33.44	33.47	33.42	33.55	33.44	33.43	33.43	33.44	33.42	33.42	33.42	33.45	33.43
N50	38048	38749	38820	41248	37792	37899	39471	42435	35730	38104	44820	45672	46187	42698	42968	41193	40821	44817	41957	42550	37538	34573	33988	39582	33609	34118	40147	33668	34476	47754	46225	46484	44561	46003	49300	49652	55915	50761	51013	56855
N90	4828	4609	5105	5601	4855	4724	4926	5665	4549	5173	5595	7144	6131	5386	5111	6013	4720	4655	4798	5693	4525	3290	3229	4305	2478	3330	4735	3270	3479	7077	2755	4176	4612	4584	5545	4230	6662	4694	5268	6568
auN	66911.7	58058	63558.5	63413.7	63124.5	65205.1	64181.3	67852.9	61755.7	60960.7	63899	61692.2	70696.8	64799.8	63590.9	60938	65961.1	67961.9	65931.3	63463.8	72612.6	80669.3	68261.2	62142.4	54027.2	59696	73689.5	57182	72865.9	80502.4	90258.1	89149.4	84454.2	80709.1	100710	81216.5	100955	94599.4	91343.8	102265
L50	89	98	93	91	94	92	90	85	101	95	83	86	75	86	88	89	86	80	83	86	98	104	108	100	109	105	97	109	102	81	67	66	69	70	61	65	57	64	63	58
L90	460	477	462	433	472	472	461	417	497	460	400	374	375	409	422	410	440	416	434	404	469	544	562	472	603	541	458	547	520	357	476	415	409	414	371	420	344	400	383	336
# N's per 100 kbp	829.51	819.2	826.61	769.15	811.35	819.28	813.67	797.42	841.84	796.25	778	739.21	718.16	777.82	786.45	771.39	813.8	711.44	807.97	763.58	931.33	966.47	945.7	912.94	970.32	960.8	921.43	987.95	952.44	805.66	733.11	767.72	784.2	791.69	766.34	773.13	700.3	753.94	735.24	697.97
